# Ancient hybridization and adaptive introgression of an invadolysin gene in schistosome parasites

**DOI:** 10.1101/539353

**Authors:** Roy N. Platt, Marina McDew-White, Winka Le Clec’h, Frederic D. Chevalier, Fiona Allan, Aidan M. Emery, Amadou Garba, Amina A. Hamidou, Shaali M. Ame, Joanne P. Webster, David Rollinson, Bonnie L. Webster, Timothy J. C. Anderson

## Abstract

Introgression among parasite species has the potential to transfer traits of biomedical importance across species boundaries. The parasitic blood fluke *Schistosoma haematobium* causes urogenital schistosomiasis in humans across sub-Saharan Africa. Hybridization with other schistosome species is assumed to occur commonly, because genetic crosses between *S. haematobium* and livestock schistosomes, including S. *bovis,* can be staged in the laboratory, and sequencing of mtDNA and rDNA amplified from microscopic miracidia larvae frequently reveals markers from different species. However the frequency, direction, age and genomic consequences of hybridization are unknown. We hatched miracidia from eggs, and sequenced the exomes from 96 individual *S. haematobium* miracidia from infected patients from Niger and the Zanzibar archipelago. These data revealed no evidence for contemporary hybridization between *S. bovis* and *S. haematobium* in our samples. However, all Nigerien *S*. *haematobium* genomes sampled show hybrid ancestry, with 3.3-8.2% of their nuclear genomes derived from *S. bovis*, providing evidence of an ancient, introgression event that occurred at least 108-613 generations ago. Some *S. bovis* derived alleles have spread to high frequency or reached fixation and show strong signatures of directional selection; the strongest signal spans a single gene in the invadolysin gene family (Chr. 4). Our results suggest that *S. bovis*/*S. haematobium* hybridization occurs rarely, but demonstrate profound consequences of ancient introgression from a livestock parasite into the genome of *S. haematobium*, the most prevalent schistosome species infecting humans.
