## Supplemental Table 1. for "Ancient hybridization and adaptive introgression of an invadolysin gene in schistosome parasites"

### Sheet: Table 1
Species	Locality	Publication	Collection effort	Study ID	Lat, Lon	SRA Accession	Data Type	Raw Reads	Filtered Reads	Mapped Reads	Mapping Rate	Mean Probe Coverage	Genotyping Rate
S. haematobium	Egypt	15	NA	ERR037800	NA	ERR037800	Whole genome	179319956	174334426	161775709	92.8	31.82	99.98
S. bovis	Tanzania	16	NA	ERR103048	NA	ERR103048	Whole genome	153903354	151529853	115826375	76.44	35.22	99.66
S. mattheei	Sao Tome	16	NA	ERR103051	NA	ERR103051	Whole genome	200766292	200588878	109482495	54.58	37.48	98.22
S. guiniensis	Zaire (DRC)	16	NA	ERR119612	NA	ERR119612	Whole genome	240175444	240031526	146872387	61.19	36.09	98.81
S. intercalatum	Senegal	16	NA	ERR119613	NA	ERR119613	Whole genome	239667658	239525548	142870444	59.65	46.71	98.54
S. curassoni	Zambia	16	NA	ERR310937	NA	ERR310937	Whole genome	248494570	248394504	190120860	76.54	54.87	99.63
S. margrebowiei	Zambia	16	NA	ERR310940	NA	ERR310940	Whole genome	304310172	303156478	76814059	25.34	41.93	91.71
S. mattheei	Zambia	16	NA	ERR539855	NA	ERR539855	Whole genome	110812278	110629816	46273755	41.83	14.34	85.88
S. mattheei	Zambia	16	NA	ERR539857	NA	ERR539857	Whole genome	108248498	108029858	45147831	41.79	13.98	85.58
S. haematobium	Niger; Daikaina Bell	Herein	SCORE popgen	Sh_Dai_044_1	14.18152, 1.48556	SRR8284786	Whole genome	86412766	83014136	53119448	63.99	NA	94.99
S. haematobium	Niger; Daikaina Bell	Herein	SCORE popgen	Sh_DaiCP_276_1	14.18152, 1.48556	SRR8284787	Whole genome	98762988	94360930	27398666	29.04	NA	97.55
S. haematobium	Niger; Karma	Herein	SCORE popgen	Sh_Kar_001_1	13.67123, 1.81666	SRR8284788	Whole genome	84459300	80851814	41241412	51.01	NA	95.84
S. haematobium	Niger; Karma	Herein	SCORE popgen	Sh_Kar_37_2	13.67123, 1.81666	SRR8284789	Whole genome	89166856	85192082	54565990	64.05	NA	98.85
S. haematobium	Niger; Lata	Herein	SCORE popgen	Sh_Lata_078_1	13.75679, 1.66672	SRR8284790	Whole genome	107092622	102879246	61173900	59.46	NA	97.92
S. haematobium	Zanzibar; Pemba; Chanjamjamiri	Herein	SCORE popgen	Sh_PEM_0103_1	-5.299183, 39.760733	SRR8284791	Whole genome	74084922	71087544	40259558	56.63	NA	97.17
S. haematobium	Zanzibar; Pemba; Chanjamjamiri	Herein	SCORE popgen	Sh_PEM_0104_1	-5.299183, 39.760733	SRR8284792	Whole genome	68455372	64929542	17043287	26.25	NA	91.27
S. haematobium	Zanzibar; Pemba; Shumba Viamboni	Herein	SCORE popgen	Sh_PEM_0130_1	-5.002883, 39.771933	SRR8284793	Whole genome	98296810	94203198	52394084	55.62	NA	97.85
S. haematobium	Niger; Tiaguirire	Herein	SCORE popgen	Sh_Tiag_272_1	13.26688, 2.31468	SRR8284794	Whole genome	107477966	102929196	62819809	61.03	NA	98.13
S. haematobium	Zanzibar; Unguja; Kinyasini	Herein	SCORE popgen	Sh_UNG_0038_1	-5.021267, 39.74175	SRR8284795	Whole genome	104357088	99451034	22760988	22.89	NA	92.97
S. haematobium	Zanzibar; Unguja; Kitope	Herein	SCORE popgen	Sh_UNG_0099_1	-6.0156, 39.25215	SRR8284796	Whole genome	100410902	96187906	22760988	23.66	NA	97.92
S. haematobium	Zanzibar; Unguja; Mwera	Herein	SCORE popgen	Sh_UNG_0121_1	-6.143783, 39.272233	SRR8284797	Whole genome	116040010	108034914	56873468	52.64	NA	97.6
S. haematobium	Niger; Daikaina Bell	Herein	ZELS	Sh.NE_Dai-002.1		SRR8282681	Exome	13129324	12907347	12432503	96.3	49.59	99.98
S. haematobium	Niger; Daikaina Bell	Herein	ZELS	Sh.NE_Dai-010.1	14.18152, 1.48556	SRR8282682	Exome	26056552	25549123	24383764	95.4	98.27	99.98
S. haematobium	Niger; Daikaina Bell	Herein	ZELS	Sh.NE_Dai-013.3	14.18152, 1.48556	SRR8282679	Exome	9433470	7806887	5712841	73.2	20.49	99.47
S. haematobium	Niger; Daikaina Bell	Herein	ZELS	Sh.NE_Dai-031.1	14.18152, 1.48556	SRR8282680	Exome	13923860	13684962	13171394	96.2	50.45	99.95
S. haematobium	Niger; Daikaina Bell	Herein	ZELS	Sh.NE_Dai-033.1	14.18152, 1.48556	SRR8282685	Exome	14902480	14653855	14131683	96.4	55.72	99.98
S. haematobium	Niger; Daikaina Bell	Herein	ZELS	Sh.NE_Dai-044.1	14.18152, 1.48556	SRR8282686	Exome	12221910	10106189	7328672	72.5	24.52	99.48
S. haematobium	Niger; Daikaina Bell	Herein	ZELS	Sh.NE_Dai-045.1	14.18152, 1.48556	SRR8282683	Exome	13084744	12914297	12429403	96.2	48.88	99.95
S. haematobium	Niger; Daikaina Bell	Herein	ZELS	Sh.NE_Dai-051.1	14.18152, 1.48556	SRR8282684	Exome	13758530	12873302	12448836	96.7	49.98	99.95
S. haematobium	Niger; Daikaina Bell	Herein	ZELS	Sh.NE_Dai-074.1	14.18152, 1.48556	SRR8282687	Exome	15250338	14418091	13907643	96.5	54.94	99.97
S. haematobium	Niger; Daikaina Bell	Herein	ZELS	Sh.NE_Dai-146.1	14.18152, 1.48556	SRR8282688	Exome	12563700	12307374	11914551	96.8	47.17	99.95
S. haematobium	Niger; Daikaina Bell	Herein	ZELS	Sh.NE_DaiCP-233.1	14.18152, 1.48556	SRR8282651	Exome	9977516	8254748	5926895	71.8	20.19	99.5
S. haematobium	Niger; Daikaina Bell	Herein	ZELS	Sh.NE_DaiCP-276.1	14.18152, 1.48556	SRR8282652	Exome	7267490	6976708	6442572	92.3	26.68	99.67
S. haematobium	Niger; Daikaina Bell	Herein	ZELS	Sh.NE_DaiCP-277.2	14.18152, 1.48556	SRR8282649	Exome	22728494	22552534	21623389	95.9	84.46	99.99
S. haematobium	Niger; Dokimana	Herein	ZELS	Sh.NE_Doki-029.1	13.027773, 2.330561	SRR8282650	Exome	8275182	8029697	7629260	95	30.3	99.4
S. haematobium	Niger; Karma	Herein	SCORE popgen	Sh.NE_Kar-001.1	13.67123, 1.81666	SRR8282655	Exome	12628226	12362121	11695017	94.6	45.87	99.9
S. haematobium	Niger; Karma	Herein	SCORE popgen	Sh.NE_Kar-002.1	13.67123, 1.81666	SRR8282656	Exome	19637116	19257248	18428738	95.7	72.09	99
S. haematobium	Niger; Karma	Herein	SCORE popgen	Sh.NE_Kar-076.1	13.67123, 1.81666	SRR8282653	Exome	19228100	18964847	18273010	96.4	69.01	99.77
S. haematobium	Niger; Karma	Herein	SCORE popgen	Sh.NE_Kar-096.2	13.67123, 1.81666	SRR8282654	Exome	14703500	14480324	13859033	95.7	52.72	99.91
S. haematobium	Niger; Karma	Herein	SCORE popgen	Sh.NE_Kar-241.1	13.67123, 1.81666	SRR8282657	Exome	21326318	21046823	19883424	94.5	78.39	99.82
S. haematobium	Niger; Karma	Herein	SCORE popgen	Sh.NE_Kar-241.2	13.67123, 1.81666	SRR8282658	Exome	14779014	14444411	13938153	96.5	56.9	99.93
S. haematobium	Niger; Karma	Herein	SCORE popgen	Sh.NE_Kar-281.1	13.67123, 1.81666	SRR8282626	Exome	14220294	13879778	13388927	96.5	53.79	99.81
S. haematobium	Niger; Karma	Herein	SCORE popgen	Sh.NE_Kar-37.2	13.67123, 1.81666	SRR8282625	Exome	9405038	8247528	5668310	68.7	18.19	99.48
S. haematobium	Niger; Lata	Herein	SCORE popgen	Sh.NE_Lata-007.3	13.75679, 1.66672	SRR8282624	Exome	8447460	6995265	5072355	72.5	18.06	98.26
S. haematobium	Niger; Lata	Herein	SCORE popgen	Sh.NE_Lata-033.1	13.75679, 1.66672	SRR8282623	Exome	14088458	13688950	13157007	96.1	53.33	99.91
S. haematobium	Niger; Lata	Herein	SCORE popgen	Sh.NE_Lata-078.1	13.75679, 1.66672	SRR8282630	Exome	11942642	11363477	10969512	96.5	44.19	99.92
S. haematobium	Niger; Lata	Herein	SCORE popgen	Sh.NE_Lata-253.1	13.75679, 1.66672	SRR8282629	Exome	15465274	14887706	13990068	94	56.75	99.41
S. haematobium	Niger; Lata	Herein	SCORE popgen	Sh.NE_Lata-275.2	13.75679, 1.66672	SRR8282628	Exome	15689310	14942907	14082100	94.2	57.1	99.9
S. haematobium	Niger; Lata	Herein	SCORE popgen	Sh.NE_Lata-293.1	13.75679, 1.66672	SRR8282627	Exome	7232180	6989752	6742824	96.5	26.2	98.49
S. haematobium	Niger; Lata	Herein	SCORE popgen	Sh.NE_Lata-294.1	13.75679, 1.66672	SRR8282622	Exome	21479072	20253260	19492271	96.2	72.96	99.92
S. haematobium	Niger; Libore Tonko	Herein	ZELS	Sh.NE_LibTB-009.2	13.404383, 2.191183	SRR8282621	Exome	11218030	10748148	10379343	96.6	40.99	99.86
S. haematobium	Niger; Libore Tonko	Herein	ZELS	Sh.NE_LibTB-010.1	13.404383, 2.191183	SRR8282635	Exome	10586758	9322702	6400873	68.7	19.97	98.3
S. haematobium	Niger; Libore Tonko	Herein	ZELS	Sh.NE_LibTB-022.1	13.404383, 2.191183	SRR8282636	Exome	16087510	15734251	15121202	96.1	58.69	99.86
S. haematobium	Niger; Libore Tonko	Herein	ZELS	Sh.NE_LibTB-028.1	13.404383, 2.191183	SRR8282637	Exome	16316386	15953790	15487082	97.1	60.1	100
S. haematobium	Niger; Libore Tonko	Herein	ZELS	Sh.NE_LibTB-031.1	13.404383, 2.191183	SRR8282638	Exome	13177924	11560302	7986537	69.1	24.01	99.64
S. haematobium	Niger; Namarde Goungou	Herein	ZELS	Sh.NE_NG-011.1	14.350075, 1.256043	SRR8282631	Exome	12473598	11957829	11533294	96.4	45.32	99.94
S. haematobium	Niger; Namarde Goungou	Herein	ZELS	Sh.NE_NG-06.2	14.350075, 1.256043	SRR8282632	Exome	7649188	7391880	6911027	93.5	27.97	91.86
S. haematobium	Niger; Namarde Goungou	Herein	ZELS	Sh.NE_NG-089.1	14.350075, 1.256043	SRR8282633	Exome	10984856	9080639	6563101	72.3	22.36	99.83
S. haematobium	Niger; Namarde Goungou	Herein	ZELS	Sh.NE_NG-236.1	14.350075, 1.256043	SRR8282634	Exome	9412138	7797043	5600475	71.8	19.48	99.35
S. haematobium	Niger; Seberi	Herein	ZELS	Sh.NE_Seb-076.1	13.294183, 2.34415	SRR8282639	Exome	12483840	12165724	11700144	96.2	45.85	99.95
S. haematobium	Niger; Seberi	Herein	ZELS	Sh.NE_Seb-078.2	13.294183, 2.34415	SRR8282640	Exome	12097502	11843401	11256159	95	44.6	99.92
S. haematobium	Niger; Seberi	Herein	ZELS	Sh.NE_Seb-081.2	13.294183, 2.34415	SRR8282696	Exome	12782758	12466072	11871184	95.2	46.88	99.92
S. haematobium	Niger; Tiaguirire	Herein	SCORE popgen	Sh.NE_Tiag-272.1	13.26688, 2.31468	SRR8282695	Exome	8082574	7118789	4869430	68.4	15.95	98.92
S. haematobium	Niger; Yoreize Kouara	Herein	SCORE popgen	Sh.NE_YK-029.2	13.61686, 1.87198	SRR8282698	Exome	8972916	7906947	5358884	67.8	17.17	98.51
S. haematobium	Niger; Yoreize Kouara	Herein	SCORE popgen	Sh.NE_YK-069.1	13.61686, 1.87198	SRR8282697	Exome	14203594	13914017	13325140	95.8	53.86	99.98
S. haematobium	Niger; Yoreize Kouara	Herein	SCORE popgen	Sh.NE_YK-099.2	13.61686, 1.87198	SRR8282692	Exome	11679146	10249626	6970626	68	21.67	99.2
S. haematobium	Niger; Yoreize Kouara	Herein	SCORE popgen	Sh.NE_YK-248.2	13.61686, 1.87198	SRR8282691	Exome	14219374	13915587	13236330	95.1	53.41	99.88
S. haematobium	Niger; Youri	Herein	SCORE popgen	Sh.NE_Youri-069.2	13.33229, 2.24591	SRR8282694	Exome	10027028	8820230	6070318	68.8	19.23	98.23
S. haematobium	Niger; Youri	Herein	SCORE popgen	Sh.NE_Youri-091.3	13.33229, 2.24591	SRR8282693	Exome	10604896	8767969	6252092	71.3	22.2	99.63
S. haematobium	Zanzibar; Pemba; Chambani	12	SCORE popgen	Sh.TZ_PEM0063.1	-5.334067, 39.772783	SRX3833552	Exome	6923970	6674528	6042635	90.5	25.86	99.48
S. haematobium	Zanzibar; Pemba; Chambani	Herein	SCORE popgen	Sh.TZ_PEM0075.1	-5.334067, 39.772783	SRR8282690	Exome	118954	111304	602	0.5	0	0.19
S. haematobium	Zanzibar; Pemba; Chambani	12	SCORE popgen	Sh.TZ_PEM0076.1	-5.334067, 39.772783	SRX3833551	Exome	10768238	9440453	6518582	69	20.16	99.72
S. haematobium	Zanzibar; Pemba; Chambani	12	SCORE popgen	Sh.TZ_PEM0079.1	-5.334067, 39.772783	SRX3833550	Exome	5473504	5160777	4633037	89.8	19.76	96.5
S. haematobium	Zanzibar; Pemba; Ngwachani	12	SCORE popgen	Sh.TZ_PEM0089.2	-5.322683, 39.7411	SRX3833549	Exome	18038702	17729146	16832529	94.9	62.78	99.98
S. haematobium	Zanzibar; Pemba; Ngwachani	12	SCORE popgen	Sh.TZ_PEM0094.2	-5.322683, 39.7411	SRX3833548	Exome	15196760	14895518	14389948	96.6	53.5	99.91
S. haematobium	Zanzibar; Pemba; Chanjamjamiri	12	SCORE popgen	Sh.TZ_PEM0099.2	-5.299183, 39.760733	SRX3833547	Exome	6977476	6723271	6304814	93.8	25.87	99.78
S. haematobium	Zanzibar; Pemba; Chanjamjamiri	12	SCORE popgen	Sh.TZ_PEM0103.1	-5.299183, 39.760733	SRX3833546	Exome	7867768	6504149	4684754	72	16.54	99.36
S. haematobium	Zanzibar; Pemba; Chanjamjamiri	12	SCORE popgen	Sh.TZ_PEM0104.1	-5.299183, 39.760733	SRX3833545	Exome	4721636	4140381	2745269	66.3	8.51	97.14
S. haematobium	Zanzibar; Pemba; Chanjamjamiri	Herein	SCORE popgen	Sh.TZ_PEM0106.2	-5.299183, 39.760733	SRR8282689	Exome	13530948	13427922	13029198	97	51.61	99.99
S. haematobium	Zanzibar; Pemba; Chanjamjamiri	Herein	SCORE popgen	Sh.TZ_PEM0108.1	-5.299183, 39.760733	SRR8282707	Exome	22636222	21901304	20876501	95.3	76.74	99.99
S. haematobium	Zanzibar; Pemba; Michakaini	Herein	SCORE popgen	Sh.TZ_PEM0110.1	-5.233333, 39.766667	SRR8282708	Exome	13204070	12981120	12493396	96.2	48.33	99.82
S. haematobium	Zanzibar; Pemba; Uwandani	Herein	SCORE popgen	Sh.TZ_PEM0114.3	-5.198583, 39.82395	SRR8282705	Exome	11371096	10037514	7030700	70	22.16	99.66
S. haematobium	Zanzibar; Pemba; Uwandani	Herein	SCORE popgen	Sh.TZ_PEM0115.4	-5.198583, 39.82395	SRR8282706	Exome	1856598	1791451	1418069	79.2	5.58	89.51
S. haematobium	Zanzibar; Pemba; Uwandani	Herein	SCORE popgen	Sh.TZ_PEM0120.1	-5.198583, 39.82395	SRR8282703	Exome	13803424	13539100	12506364	92.4	48.25	99.98
S. haematobium	Zanzibar; Pemba; Pujini	Herein	SCORE popgen	Sh.TZ_PEM0125.1	-5.295433, 39.80185	SRR8282704	Exome	10806296	10705650	10239838	95.6	41.34	99.96
S. haematobium	Zanzibar; Pemba; Pujini	Herein	SCORE popgen	Sh.TZ_PEM0126.1	-5.295433, 39.80185	SRR8282701	Exome	19317606	19010348	18119362	95.3	68.95	100
S. haematobium	Zanzibar; Pemba; Pujini	Herein	SCORE popgen	Sh.TZ_PEM0127.1	-5.295433, 39.80185	SRR8282702	Exome	18553124	18417773	17711193	96.2	70.46	99.91
S. haematobium	Zanzibar; Pemba; Pujini	Herein	SCORE popgen	Sh.TZ_PEM0128.1	-5.295433, 39.80185	SRR8282699	Exome	18451476	18063305	17529599	97	68.34	99.8
S. haematobium	Zanzibar; Pemba; Shumba Viamboni	Herein	SCORE popgen	Sh.TZ_PEM0130.1	-5.002883, 39.771933	SRR8282700	Exome	14893776	14508814	13907728	95.9	54.18	100
S. haematobium	Zanzibar; Pemba; Kizimbani	Herein	SCORE popgen	Sh.TZ_PEM0133.1	-5.055783, 39.7343	SRR8282666	Exome	9054270	8754868	8178149	93.4	31.69	99.95
S. haematobium	Zanzibar; Pemba; Mzambarauni	Herein	SCORE popgen	Sh.TZ_PEM0139.2	-5.096958, 39.776194	SRR8282665	Exome	7754808	6422278	4683404	72.9	16.13	99.2
S. haematobium	Zanzibar; Pemba; Konde B	Herein	SCORE popgen	Sh.TZ_PEM0145.3	-4.942003, 39.745256	SRR8282664	Exome	8369722	7344327	5044731	68.7	15.66	99.48
S. haematobium	Zanzibar; Pemba; Piki	Herein	SCORE popgen	Sh.TZ_PEM0154.1	-5.125017, 39.769033	SRR8282663	Exome	13373644	13157880	12636679	96	49.66	99.98
S. haematobium	Zanzibar; Pemba; Wingwi	Herein	SCORE popgen	Sh.TZ_PEM0157.3	-5.01348, 39.80434	SRR8282662	Exome	8433088	6979982	5107229	73.2	17.24	99.51
S. haematobium	Zanzibar; Pemba; Chambani	Herein	SCORE popgen	Sh.TZ_PEM0166.1	-5.334067, 39.772783	SRR8282661	Exome	18738722	18343747	17624335	96.1	66.67	99.98
S. haematobium	Zanzibar; Pemba; Ng'omberi	Herein	SCORE popgen	Sh.TZ_PEM0171.1	-5.352183, 39.647367	SRR8282660	Exome	13636892	13376211	12904985	96.5	49.78	99.99
S. haematobium	Zanzibar; Unguja; Regezamwendo	Herein	SCORE popgen	Sh.TZ_UNG0006.1	-6.149467, 39.257233	SRR8282659	Exome	19542656	18676782	17978694	96.3	61.73	99.99
S. haematobium	Zanzibar; Pemba; Kinyasini	Herein	SCORE popgen	Sh.TZ_UNG0038.1	-5.969383, 39.307217	SRR8282668	Exome	7373786	7187031	6533799	90.9	25.35	99.77
S. haematobium	Zanzibar; Unguja; Mahonda	Herein	SCORE popgen	Sh.TZ_UNG0076.1	-5.993633, 39.252767	SRR8282667	Exome	17793424	14734399	10210131	69.3	36.57	99.94
S. haematobium	Zanzibar; Unguja; Mahonda	Herein	SCORE popgen	Sh.TZ_UNG0077.1	-5.993633, 39.252767	SRR8282669	Exome	8921298	7397366	5393774	72.9	18.71	99.63
S. haematobium	Zanzibar; Unguja; Mahonda	Herein	SCORE popgen	Sh.TZ_UNG0078.1	-5.993633, 39.252767	SRR8282670	Exome	10763678	9472258	6544740	69.1	20.22	99.59
S. haematobium	Zanzibar; Unguja; Kitope	Herein	SCORE popgen	Sh.TZ_UNG0087.2	-6.0156, 39.25215	SRR8282671	Exome	23121314	22830143	21939544	96.1	83.72	99.45
S. haematobium	Zanzibar; Unguja; Kitope	Herein	SCORE popgen	Sh.TZ_UNG0089.3	-6.0156, 39.25215	SRR8282672	Exome	11956078	11685578	11322268	96.9	44.84	99.93
S. haematobium	Zanzibar; Unguja; Kitope	Herein	SCORE popgen	Sh.TZ_UNG0092.3	-6.0156, 39.25215	SRR8282673	Exome	10659246	10476421	9901269	94.5	38.09	99.86
S. haematobium	Zanzibar; Unguja; Kitope	Herein	SCORE popgen	Sh.TZ_UNG0099.1	-6.0156, 39.25215	SRR8282674	Exome	10352076	9099970	6300814	69.2	20.13	99.59
S. haematobium	Zanzibar; Unguja; Kitope	Herein	SCORE popgen	Sh.TZ_UNG0102.1	-6.0156, 39.25215	SRR8282675	Exome	15664308	15467803	14937588	96.6	59.12	99.96
S. haematobium	Zanzibar; Unguja; Mchangani	Herein	SCORE popgen	Sh.TZ_UNG0111.1	-6.043183, 39.334583	SRR8282676	Exome	4786532	4716586	4213914	89.3	16.33	98.95
S. haematobium	Zanzibar; Unguja;	Herein	SCORE popgen	Sh.TZ_UNG0117.1		SRR8282677	Exome	17675962	17518245	16610757	94.8	66.51	99.98
S. haematobium	Zanzibar; Unguja; Mwera	Herein	SCORE popgen	Sh.TZ_UNG0121.1	-6.143783, 39.272233	SRR8282678	Exome	8659648	7623820	5229833	68.6	16.85	99.01
S. haematobium	Zanzibar; Unguja; Mwera	Herein	SCORE popgen	Sh.TZ_UNG0125.3	-6.143783, 39.272233	SRR8282642	Exome	13146122	10874765	8023654	73.8	27.85	99.92
S. haematobium	Zanzibar; Unguja; Mwera	Herein	SCORE popgen	Sh.TZ_UNG0127.1	-6.143783, 39.272233	SRR8282641	Exome	17647012	17301370	16504510	95.4	60.54	99.83
S. haematobium	Zanzibar; Unguja; Mwera	Herein	SCORE popgen	Sh.TZ_UNG0129.2	-6.143783, 39.272233	SRR8282644	Exome	10667178	8817796	6530948	74.1	22.3	99.78
S. haematobium	Zanzibar; Unguja; Mwera	Herein	SCORE popgen	Sh.TZ_UNG0134.1	-6.143783, 39.272233	SRR8282643	Exome	9525782	8397699	5851905	69.7	18.33	99.62
S. haematobium	Zanzibar; Unguja; Kiboje	Herein	SCORE popgen	Sh.TZ_UNG0137.3	-6.081217, 39.307	SRR8282646	Exome	22322298	21965089	20963518	95.4	78.08	99.97
S. haematobium	Zanzibar; Unguja; Mwenge	Herein	SCORE popgen	Sh.TZ_UNG0139.1	-6.05865, 39.254267	SRR8282645	Exome	7622388	6313455	4565430	72.3	15.98	99.35
S. haematobium	Zanzibar; Unguja; Regezamwendo	Herein	SCORE popgen	Sh.TZ_UNG0142.2	-6.149467, 39.257233	SRR8282648	Exome	10630212	8817908	6485266	73.5	21.15	99.66
S. haematobium	Zanzibar; Unguja; Kombeni	Herein	SCORE popgen	Sh.TZ_UNG0146.1	-6.24912, 39.27454	SRR8282647	Exome	15099884	13242620	9089761	68.6	27.39	99.7
Table S1. - Collection locality, data accession numbers, and sequencing data for each sample. ZELS - Zoonoses and Emerging Livestock Systems. SCORE - Schistosomiasis Consortium for Operational Research and Evaluation.
